# Genetic stratification of depression in UK Biobank suggests a subgroup linked to age of natural menopause

**DOI:** 10.1101/134601

**Authors:** David M. Howard, Lasse Folkersen, Jonathan R. I. Coleman, Mark J. Adams, Kylie Glanville, Thomas Werge, Saskia P. Hagenaars, Buhm Han, David Porteous, Archie Campbell, Toni-Kim Clarke, Gerome Breen, Patrick F. Sullivan, Naomi R. Wray, Cathryn M. Lewis, Andrew M. McIntosh

**Affiliations:** Social, Genetic and Developmental Psychiatry Centre, Institute of Psychiatry, Psychology & Neuroscience, King’s College London, UK; Division of Psychiatry, University of Edinburgh, Royal Edinburgh Hospital, Edinburgh, UK; Lundbeck Foundation Initiative for Integrative Psychiatric Research, iPSYCH, Copenhagen, Denmark; Institute of Biological Psychiatry, Mental Health Services Capital Region of Denmark, Copenhagen, Denmark; NIHR Maudsley Biomedical Research Centre, South London and Maudsley NHS Trust, London, UK; Department of Clinical Sciences, University of Copenhagen, Copenhagen, Denmark; Lundbeck Foundation’s Center for GeoGenetics, GLOBE Institute, University of Copenhagen, Denmark; Department of Biomedical Sciences, Seoul National University College of Medicine, Seoul, Republic of Korea; Centre for Genomic and Experimental Medicine, University of Edinburgh, Edinburgh, UK; Centre for Cognitive Ageing and Cognitive Epidemiology, University of Edinburgh, Edinburgh, UK; Usher Institute for Population Health Sciences and Informatics, University of Edinburgh, Edinburgh, UK; Department of Medical Epidemiology and Biostatistics, Karolinska Institutet, Stockholm, Sweden; Department of Genetics, University of North Carolina, Chapel Hill, NC, USA; Department of Psychiatry, University of North Carolina, Chapel Hill, NC, USA; Queensland Brain Institute, University of Queensland, Brisbane, Queensland, Australia; Department of Psychology, University of Edinburgh, Edinburgh, UK

## Abstract

Depression is a common and clinically heterogeneous mental health disorder that is frequently comorbid with other diseases and conditions. Stratification of depression may align sub-diagnoses more closely with their underling aetiology and provide more tractable targets for research and effective treatment. In the current study, we investigated whether genetic data could be used to identify subgroups within people with depression using the UK Biobank. Examination of cross-locus correlations was used to test for evidence of subgroups by examining whether there was clustering of independent genetic variants associated with eleven other complex traits and disorders in people with depression. We found evidence of a subgroup within depression using age of natural menopause variants (*P* = 1.69 × 10^−3^) and this effect remained significant in females (*P* = 1.18 × 10^−3^), but not males (*P* = 0.186). However, no evidence for this subgroup (*P* > 0.05) was found in Generation Scotland, iPSYCH, a UK Biobank replication cohort or the GERA cohort. In the UK Biobank, having depression was also associated with a later age of menopause (beta = 0.34, standard error = 0.06, *P* = 9.92 × 10^−8^). A potential age of natural menopause subgroup within depression and the association between depression and a later age of menopause suggests that they partially share a developmental pathway.
