## Supplementary Tables for "Genetic stratification of depression in UK Biobank suggests a subgroup linked to age of natural menopause"

### Sheet: Suppl.Table1
Supplementary Table 1. Number of individals overlapping between the case and control status based on the Composite International Diagnostic Interview Short Form (CIDI-SF) questionnaire and broad depression phenotypes
		CIDI-SF depression
		Case	Control	NA	Total
Broad Depression	Case	17061	8850	10879	36790
	Control	7912	52294	10098	70304
	NA	748	750	457	1955
	Total	25721	61894	21434	109049

### Sheet: Suppl.Table2
Supplementary Table 2. Potential traits to be examined as heterogeneous subgroups within depression
Phenotype	Lead Author	Pubmed number	doi	Reason for any exclusion
Neuroticism	van der Berg	24828478	http://doi.org/10.1007/s10519-014-9654-x
Schizophrenia	Schizophrenia Working Group of the Psychiatric Genomics Consortium	25056061	http://doi.org/10.1038/nature13595
Bipolar Disorder	Ruderfer	29906448	https://doi.org/10.1016/j.cell.2018.05.046
Attention Deficit Hyperactivity Disorder	Middledorp	27663945	https://doi.org/10.1016/j.jaac.2016.05.025
Autism Spectrum Disorder	Anney	28540026	https://doi.org/10.1186/s13229-017-0137-9
Anorexia Nervosa	Duncan	28494655	https://doi.org/10.1176/appi.ajp.2017.16121402
Triglyceride Level	Willer	24097068	http://dx.doi.org/10.1038/ng.2797
Coronary Artery Disease	CARDIoGRAMplusC4D Consortium	26343387	http://dx.doi.org/10.1038/ng.3396
Crohn's Disease	Lui	26192919	http://dx.doi.org/10.1038/ng.3359
Inflammatory Bowel Disease	De Lange	28067908	http://dx.doi.org/10.1038/ng.3760
Waist to Hip Ratio	Shungin	25673412	https://doi.org/10.1038/nature14132
Body Fat	Lu	26833246	http://dx.doi.org/10.1038/ncomms10495
Waist Circumference	Shungin	25673412	https://doi.org/10.1038/nature14132
Overweight	Berndt	23563607	http://dx.doi.org/10.1038/ng.2606
Obesity 1	Berndt	23563607	http://dx.doi.org/10.1038/ng.2606
Obesity 3	Berndt	23563607	http://dx.doi.org/10.1038/ng.2606
Body Mass Index	Locke	25673413	https://doi.org/10.1038/nature14177
Insomnia	Lane	27992416	http://dx.doi.org/10.1038/ng.3749	Included UK Biobank. Alternative study (http://dx.doi.org/10.1038/ng.3888) also includes UK Biobank
Excessive Daytime Sleepiness	Lane	27992416	http://dx.doi.org/10.1038/ng.3749	Included UK Biobank
Age of Menarche	Perry	25231870	https://doi.org/10.1038/nature13545
Age at Menopause	Day	26414677	http://dx.doi.org/10.1038/ng.3412
Age of First Birth	Barban	27798627	http://dx.doi.org/10.1038/ng.3698	Included UK Biobank
Number of Children Ever Born	Barban	27798627	http://dx.doi.org/10.1038/ng.3698	Included UK Biobank
Father's Age at Death	Pilling	27015805	http://doi.org/10.18632/aging.100930	Included UK Biobank
Years of Schooling	Rietveld	25201988	https://doi.org/10.1073/pnas.1404623111
College Completion	Rietveld	25201988	https://doi.org/10.1073/pnas.1404623111
Ever Smoked	Tobacco and Genetics Consortium	20418890	http://dx.doi.org/10.1038/ng.571
Age of Smoking Initiation	Tobacco and Genetics Consortium	20418890	http://dx.doi.org/10.1038/ng.571
Squamous Cell Lung Cancer	McKay	28604730	http://dx.doi.org/10.1038/ng.3892
Lung Cancer	McKay	28604730	http://dx.doi.org/10.1038/ng.3892

### Sheet: Suppl.Table3
Supplementary Table 3. The 47 variants associated with age of natural menopause that were used in the BUHMBOX analysis resulting in a subgroup within Composite International Diagnostic Interview Short Form depression. Alleles are those that were analysed in UK Biobank. Variant positioning is based on GRCh37. Genes and variant consequences were obtained from the dbSNP website (https://www.ncbi.nlm…
Variant rs number	Chromosome	Basepair position	Alleles	Genes	Consequences
rs9438982	1	39358143	C/A	RHBDL2	Intron Variant
rs12142240	1	46747301	C/T	LRRC41	Intron Variant
rs1411478	1	180962282	A/G	STX6	Intron Variant
rs2236918	1	242017826	C/G	EXO1	Intron Variant
rs704795	2	27716494	A/G	FNDC4	Intron Variant
rs1800932	2	48018081	G/A	MSH6	Synonymous Variant
rs930036	2	171941018	A/G	TLK1	Intron Variant
rs16858210	3	183624010	A/G	NA	NA
rs4693089	4	84373622	G/A	HELQ	Non Coding Transcript Variant
rs6856693	4	185748806	G/A	ACSL1 LOC105377587	2KB Upstream Variant Intron Variant
rs427394	5	6745875	G/A	TENT4A	Intron Variant
rs11738223	5	171934492	G/A	LOC105377727 LOC107984004	Intron Variant Intron Variant
rs2241584	5	175956177	A/G	RNF44	Intron Variant
rs365132	5	176378574	T/G	UIMC1	Synonymous Variant
rs6899676	6	10895260	G/A	SYCP2L	Intron Variant
rs1046089	6	31602967	A/G	PRRC2A	Missense Variant
rs12196873	6	111598058	C/A	MFSD4B	Intron Variant
rs2720044	8	37980587	C/A	ASH2L	Intron Variant
rs10957156	8	61629401	G/A	CHD7	Intron Variant
rs4879656	9	33012382	A/C	APTX	Intron Variant
rs10905065	10	5769827	G/A	TASOR2	Intron Variant
rs11031006	11	30226528	A/G	LOC105376607	Intron Variant
rs10734411	11	32541784	A/G	NA	NA
rs2277339	12	57146069	G/T	PRIM1 HSD17B6	Missense Variant 2KB Upstream Variant
rs12371165	12	66815548	T/C	GRIP1	Intron Variant
rs551087	12	121209193	G/A	SPPL3	Intron Variant
rs1727326	12	123600086	C/G	PITPNM2	Intron Variant
rs12824058	12	130804334	G/A	NA	NA
rs4886238	13	61113739	A/G	TDRD3	Intron Variant
rs1713460	14	20933615	G/A	NA	NA
rs9796	15	41271447	T/A	INO80 LOC112268144	Non Coding Transcript Variant 500B Downstream Variant
rs1054875	15	89879126	T/A	POLG	2KB Upstream Variant
rs9039	16	9205363	C/T	C16orf72	Intron Variant
rs10852344	16	12016919	C/T	NA	NA
rs12599106	16	34498025	T/A	NA	NA
rs8070740	17	5331896	G/A	RPAIN	Non Coding Transcript Variant
rs2941505	17	37832704	A/G	PGAP3	Intron Variant
rs1799949	17	41245466	A/G	BRCA1	Synonymous Variant
rs2238573	19	945013	A/G	ARID3A	Intron Variant
rs7259376	19	22507705	A/G	NA	NA
rs11668344	19	55833664	G/A	TMEM150B	Intron Variant
rs12461110	19	56320663	A/G	NLRP11	Missense Variant
rs236111	20	5933535	G/A	MCM8	Intron Variant
rs16991615	20	5948227	A/G	MCM8	Missense Variant
rs13040088	20	61549202	G/A	DIDO1	Intron Variant
rs5762534	22	28633571	C/T	TTC28	Intron Variant
rs763121	22	38879940	G/A	DDX17 KDELR3	3 Prime UTR Variant 500B Downstream Variant
